# Sexually dimorphic activation of innate antitumour immunity prevents adrenocortical carcinoma development

**DOI:** 10.1101/2022.04.29.489846

**Authors:** James J Wilmouth, Julie Olabe, Diana Garcia-Garcia, Cécily Lucas, Rachel Guiton, Florence Roucher-Boulez, Damien Dufour, Christelle Damon-Soubeyrand, Isabelle Sahut-Barnola, Jean-Christophe Pointud, Yoan Renaud, Adrien Levasseur, Igor Tauveron, Anne-Marie Lefrançois-Martinez, Antoine Martinez, Pierre Val

**Affiliations:** Institut GReD (Genetics, Reproduction and Development), CNRS UMR 6293, Inserm U1103, Université Clermont Auvergne, 28 Place Henri Dunant 63000 Clermont-Ferrand, France; Laboratoire de Biochimie et Biologie Moléculaire, UM Pathologies Endocriniennes, Groupement Hospitalier Est, Hospices Civils de Lyon, Bron, France; Univ Lyon, Université Claude Bernard Lyon 1, Lyon, France; Endocrinologie Diabétologie CHU Clermont Ferrand 58 rue Montalembert F63000 Clermont Fd France

**Keywords:** sexual dimorphism, cancer, macrophages, antitumour immunity, phagocytosis, senescence, senescence associated secretory phenotype, adrenocortical carcinoma, androgens, ZNRF3, WNT signalling

## Abstract

In contrast with most cancers, adrenocortical carcinomas (ACC) are more frequent in women than men, but the underlying mechanisms of this sexual dimorphism remain elusive. Homozygous deletion of the negative WNT pathway regulator *ZNRF3* is the most frequent alteration in ACC patients. Here, we show that Cre-mediated inactivation of *Znrf3* in steroidogenic cells of the mouse adrenal cortex is associated with sexually dimorphic tumour progression. Indeed, although most knockout female mice develop metastatic carcinomas over an 18 month-time course, adrenal hyperplasia gradually regresses in male knockout mice. This male-specific regression is associated with induction of senescence and recruitment of macrophages, which differentiate as active phagocytes that clear-out senescent preneoplastic cells. Macrophage recruitment is also observed in female mice. However, it is delayed and dampened compared to males, which allows for tumour progression. Interestingly, testosterone treatment of female knockouts is sufficient to induce senescence, recruitment of phagocytic macrophages and regression of hyperplasia. We further show that although macrophages are present within adrenal tumours at 18 months, MERTK^high^ active phagocytes are mostly found in indolent lesions in males but not in aggressive tumours in females. Consistent with our observations in mice, analysis of RNA sequencing data from the TCGA cohort of ACC shows that phagocytic macrophages are more prominent in men than women and associated with better prognosis. Altogether, these data establish that phagocytic macrophages prevent aggressive ACC development in male mice and suggest that they may play a key role in the unusual sexual dimorphism of ACC in patients.
