## Supplemental Table 1 for "Sexually dimorphic activation of innate antitumour immunity prevents adrenocortical carcinoma development"

### Sheet: Sheet1
Supplementary Table 1
Immunohistochemistry
Antibody	Supplier	Reference	Host	Dilution	Unmasking	Amplification ?
3-β HSD	Santa Cruz	sc-30820	Goat	1/500	10mM Tris, 1mM EDTA, pH9	Yes
AKR1B7	Homemade	-	Rabbit	1/400	No unmasking	Yes
Cleaved-Caspase 3	Cell Signaling	9661	Rabbit	1/200	10mM NaCitrate, pH 6,0 + 0,05% Tween-20	Yes
F4/80	Bio-Rad	MCA497GA	Rat	1/500	No unmasking	Yes
IBA1	Antibodies-online	ABIN2857032	Rabbit	1/1000	10mM Tris, 1mM EDTA, pH9	Yes
Ki67	Abcam	Ab15580	Rabbit	1/1000	10mM NaCitrate, pH 6,0 + 0,05% Tween-20	Yes
MERTK	R&D Systems	BAF591	Goat	1/150	10mM Tris, 1mM EDTA, pH9	Yes
P21	Abcam	Ab188224	Rabbit	1/500	10mM Tris, 1mM EDTA, pH9	Yes
SF1	Cosmo Bio	KAL-L0611	Rabbit	1/100	10mM Tris, 1mM EDTA, pH9	Yes
TREM2 (TREMN 5F4)	Haass Lab-Ludwig Maximilians University Munich	XiangX. et al. EMBO Mol. Med. 2016	Goat	1/50	10mM Tris, 1mM EDTA, pH9	Yes
TYROBP (DAP12)	Abcam	Ab283679	Rabbit	1/1000	10mM Tris, 1mM EDTA, pH9	Yes
CD45	BD Pharmingen	550539	Rat	1/200	No unmasking	Yes
