## Supplemental Table 2 for "Sexually dimorphic activation of innate antitumour immunity prevents adrenocortical carcinoma development"

### Sheet: Sheet1
Supplementary Table 3
Digestion Medium
Compound	Company	Reference #	Concentration
Collagenase D	Roche	11088866001	3 mg/mL
Dispase II	Roche	4942078001	0.8 mg/mL
DNase I	Roche	11284932001	0.1 mg/mL
foetal bovine serum	Biowest	S1800-500	0.02
Supplementum Complementum	See below	-	0.05
Supplementum Complementum
Compound	Company	Reference #	Concentration
Penicilin/Streptomycin	Eurobio Scientific	CABPSA00-0U	1000 U/mL
L-Glutamine	Gibco	25030-024	40 mM
B-Mercaptoethanol	Sigma-Aldrich	63689-100ML-F	1 mM
HEPES	Gibco	15630-056	100 mM
