## Supplemental Table 3 for "Sexually dimorphic activation of innate antitumour immunity prevents adrenocortical carcinoma development"

### Sheet: Sheet1
Supplementary Table 2
Flow Cytometry
Fluorophore	marker	company	cat #	clone	final dilution
Brilliant Violet 711	CD45	Biolegend	103147	30-F11	1/50
KIRVAVIA Blue 520	F4/80	Biolegend	123161	BM8	1/50
APC	CD64	Biolegend	139305	X54-5/7.1	1/50
PE/Dazzle 594	CD38	Biolegend	102729	90	1/100
PE	IA/IE	Biolegend	107607	M5/114.15.2	1/50
Brilliant Violet 421	CD206	Biolegend	141717	C068C2	1/50
-	CD16/ CD32	BD Pharmingen	553142	2.4G2	1/100
-	True-Stain Monocyte clocker	Biolegend	426102	-	2022-01-20
Fixable Near-IR	Live Dead	Invitrogen	L34975	-	1/1000
