## Supplemental Table 4 for "Sexually dimorphic activation of innate antitumour immunity prevents adrenocortical carcinoma development"

### Sheet: Sheet1
Primers	5'->3'	5'->3'
Name	Fwd	Rvs
IL7R	AGA-AGC-CAA-AAA-CGA-GTC-TGA	GTG-TCT-CCA-ACT-CCT-CTG-GC
IL15RA	CTC-CTT-AGC-AGC-GGT-CTG-G	GTG-GTG-CCC-GGC-GTC
Msr1	ACC-AGC-AAT-GAC-AAA-AGA-GAT-GAC	ATG-CTG-TCA-TTG-AAC-GTG-CG
Fizz1	CAG-CTG-ATG-GTC-CCA-GTG-AAT	CAG-TGG-AGG-GAT-AGT-TAG-CTG-G
Mrc1	TTC-AGC-TAT-TGG-ACG-CGA-GG	GAA-TCT-GAC-ACC-CAG-CGG-AA
Pparg	GGG-CTG-AGG-AGA-AGT-CAC-AC	TCA-CCG-CTT-CTT-TCA-AAT-CTT-GT
CD68	CAC-AGT-GGA-CAT-TCA-TGG-CG	TGG-TCA-CGG-TTG-CAA-GAG-AA
Adgre1	TCC-TCT-TCT-GGG-GCT-TCA-GT	AGT-GCA-GGT-GGC-ATA-AGC-TG
CD11b	GCT-CGA-CAC-CAT-CGC-ATC-TA	TGG-TAC-TTC-CTG-TCT-GCG-TG
AXL	TTC-CAG-ACA-ACC-TAC-GGA-GC	GAA-GGA-GCT-TTT-CCA-GCC-GA
MERTK	ATT-ACG-CAC-CCT-CGT-CAA-CC	CGA-CCA-GTT-GGG-AAT-CCT-CC
MFGE8	ATG-GAA-CCT-GCG-TGC-TTT-TG	GTG-GGC-TAC-CTT-GTA-GGA-CG
LGALS3	GAG-TAC-TAG-AAG-CGG-CCG-AG	GCG-AAA-AGC-TGT-CTG-CCA-TT
TREM2	AAA-GTA-CTG-GTG-GAG-GTG-CTG	TAG-GCT-AGA-GGT-GAC-CCA-CA
TYROBP	GGA-AGG-GAC-CCG-GAA-ACA-AC	AGG-CAT-CTG-GAA-TGA-CCG-GA
IL1A	CCG-GGT-GAC-AGT-ATC-AGC-AA	GCT-GAT-CTG-GGT-TGG-ATG-GT
MMP12	TGC-ACT-CTG-CTG-AAA-GGA-GTC-T	GTC-ATT-GGA-ATT-CTG-TCC-TTT-CCA
CXCL-2	AGG-GCG-GTC-AAA-AAG-TTT-GC	CGA-GGC-ACA-TCA-GGT-ACG-AT
TNFRSF1B	CTA-GAG-CTC-CAG-GCA-CAA-GG	GGT-TCC-GGT-TTG-TAG-GGT-GT
