## Supplemental Table 5 for "Sexually dimorphic activation of innate antitumour immunity prevents adrenocortical carcinoma development"

### Sheet: Feuil1
curated_from_literature				Newman_et_al_2015	Chen_et_al_2018	Curated_from_Lopez_et_al_2021	Chen_et_al_2018			Petiprez_et_al_2020												Eggert_et_al_2016	Kuilman_et_al_2008	Ozcan_et_al_2016	Acosta_et_al_2013	Fridman_et_al_2008	Coppé_et_al_2008_2010	Saul_et_al_2021	Buhl_et_al_2019	MsigDB_C2			MsigDB_Hallmark	MsigDB_C2	Curated_from_the_literature	MGI_Gene_Ontology		Curated_from_the_literature	MGI_Gene_Ontology	Curated_from_the_literature	MGI_Gene_Ontology			MsigDB_C2	MsigDB_C5_GO
Find_me_signalling	Eat_me_signalling	Phagocytosis_signalling	Dont_eat_me	LM22_MACROPHAGES	ImmuCC_MACROPHAGES	Adrenal_macrophages	ImmuCC_M0_MACROPHAGE	ImmuCC_M1_MACROPHAGE	ImmuCC_M2_MACROPHAGE	mMCP_B_Cells	mMCP_basophils	mMCP_CD8_T_Cells	mMCP_Eosinophils	mMCP_Granulocytes	mMCP_mast_cells	mMCP_memory_B_Cells	mMCP_monocytes	mMCP_monocytes_macrophages	mMCP_Neutrophils	mMCP_NK_Cells	mMCP_T_Cells	SENESCENCE_EGGERT	KUILMAN_OIS	SENESCENCE_OZCAN	ACOSTA_ET_AL_SENESCENCE	FRIDMAN_TAINSKY_SENESCENCE	SASP_COPPE	SenMayo	SENESCENCE_BUHL	WANG_NFKB_TARGETS	TIAN_TNF_SIGNALING_VIA_NFKB	SCHOEN_NFKB_SIGNALING	HALLMARK_TNFA_SIGNALING_VIA_NFKB	BIOCARTA_NFKB_PATHWAY	CYTOKINES	PHAGOLYSOSOME_ASSEMBLY	ENGULFMENT_APOPTOTIC_CELL	DAMPS	APOPTOTIC_CELL_CLEARANCE_GO	PHAGOCYTOSIS_CURATED	PHAGOCYTOSIS	PHAGOCYTOSIS_RECOGNITION	PHAGOCYTOSIS_ENGULFMENT	KEGG_DNA_REPLICATION	GOBP_CELL_CYCLE_DNA_REPLICATION
CX3CL1	ATP8A1	TIMD4	CD47	ACHE	CLEC4D	CD74	CLEC4D	HK3	CD300LB	CHST3	HIST1H2AC	CD8B1	INPP5J	MRGPRA2B	CMA2	FCRL5	ARHGEF37	FCGR1	CEACAM10	KLRA1	CD6	BBOX1	PTGES	A2M	MMP3	ALDH1A3	ANG	ACVR1B	TNFRSF10C	ACTC1	CCL20	BCL6	ABCA1	CHUK	2610528A11RIK	ARL8B	ABCA7	ANXA1	ABCA7	GPR132	CX3CL1	ADGRB1	ABCA1	DNA2	AICDA
CX3CR1	ATP8A2	TYRO3	SIRPA	ACP5	CD5L	H2-AB1	CD5L	SLFN4	CD300LD	PAX5				MRGPRA2B	MCPT9					KLRA9	CD3D	TDO2	NR4A2	MMP2	PTGS2	CXCL14	CCL11	ANG	IGFBP3	APLNR	CD83	BIRC3	ACKR3	FADD	AIMP1	CLN3	ADGRB1	CALR	ADGRB1	P2RY2	CX3CR1	CD36	ABCA7	FEN1	ATRX
GPR132	ATP10A	AXL	PDCD1	ADAMDEC1	HAL	CXCL2	HAL	FCGR4	AF251705	CD79A					TPH1					KLRA9	CD3E	TMCO6	TESC	TIMP2	IL1B	CD44	CCL25	ANGPT1	FGF7	ATP2A1	CXCL1	C3	ATF3	IKBKB	BMP1	CORO1A	ALOX15	HSPA4	ALOX15	P2RY6	ADGRB1	CD47	ADGRB1	LIG1	BCL6
P2RY2	ATP11A	MERTK	CD274	AIF1	RCBTB2	H2-AA	RCBTB2	IL18BP	TBXAS1	CD19					MRGPRA4					KLRA10		SLC7A5	FAM43A	ACTN1	SERPINB2	CITED2	CCL8	ANGPTL4	FAS	CASP7	CXCL2	CCL2	ATP2B1	IKBKG	BMP2	MYO7A	BECN1	HSP90AA1	ANXA1	P2RY12	TIMD4	CD209B	AGER	MCM2	BRCA2
P2RY6	ATP11C	GAS6	B2M	ALOX15	TREM2	H2-EB1	TREM2	DDX60	TLR8	POU2AF1					MRGPRB1							MAP7	CD55	ACTN4	SLC16A6	CLTB	CXCL1	AREG	MMP14	CISH	GCH1	CDKN1B	B4GALT1	IL1A	BMP3	P2RX7	MEGF10	HSP90AB1	AXL	P2RY13	STAB2	CLEC7A	AIF1	MCM3	CDC45
P2RY12	ANO5	PROS1	LILRB1	APOL6	LY9	CCL4	LY9	CD72	LAIR1						MRGPRX2							QTRT1	CPE	ACTR2	TFPI2	COL1A2	CXCL12	AXL	IGFBP7	CMA1	GFPT2	CSRNP1	B4GALT5	IL1R1	BMP4	PIKFYVE	RAC1	HSPD1	BECN1	P2RY14	ITGAV	COLEC12	ALOX15	MCM4	CDC7
P2RY13	ANO3	MFGE8	FCGR2B	AQP9	KCNK13	APOE	H2-EA-PS	FCGR1	TMEM202						MRGPRB2							HIST2H2BE	CD9	MYH9	CXCL1	CREG1	CXCL2	BEX3	IGFBP4	HOXA1	IRF1	CTSS	BCL3	MAP3K1	BMP5	PLA2G5	RAC2	HMGB1	C2	ITGB2	ITGB3	FCGR1	ANO6	MCM5	CDT1
P2RY14	ANO6	CD300LB		ARRB1	SLC9A9	LYZ2	KCNK13	MS4A4C	TFEC													TERT	RPS6KA5	VCL	IL1A	CYP1B1	EGF	BMP2	IGFBP2	ITGB5	NFKB1	CXCL2	BCL6	MAP3K14	BMP6	RAB7	RHOBTB1	AGER	C3	SLAMF7	ITGB5	FCGR3	APPL2	MCM6	CHEK2
	ANO1	TYROBP		BHLHE41	HPGDS	C1QB	SLC9A9	HERC6	LPXN													HIST1H2BC	FAM131A	MSN	KYNU	ANAPC10	EGFR	BMP6	CXCL1	MEF2B	NFKB2	EDN1	BHLHE40	MAP3K7	BMP7	RAB7B	RHOBTB2	HMGN1	CCL2	LRP1	MERTK	IGHA	ARHGAP12	MCM7	DACH1
	ANO9	TREM2		C5AR1	HTR2B	C1QA	HPGDS	FAM26F	MCOLN2													TXNIP	SLAMF8	PFN1	RGS5	EEF1A1	FAS	C3	PLAU	MYL4	NFKBIA	FN1	BIRC2	MYD88	BMP15	RAB14	RHOG	IL1A	CCR2	TIMD4	GAS6	IGHD	ARHGAP25	PCNA	DBF4
	ANO2	ITGAV		CCL19	HK3	CCL3	HTR2B	MSR1	C3AR1													IFT74	GMFG	COL1A1	SLC6A15	EIF2B2	FGF2	CCL1	CXCL2	NOTCH1	NFKBIE	GADD45B	BIRC3	NFKB1	C1QTNF4	RAB20	RHOH	IL33	CD36	TYRO3	P2RY2	IGHG1	BECN1	POLA1	DNA2
	ANO4	ITGB3		CCL22	SLFN4	CTSS	MCOLN3	SLFN5	LYZL4													GABBR2	IQGAP2	COL1A2	STC1	FN1	FGF7	CCL13	SERPINE1	RARG	PLK2	HHEX	BMP2	NFKBIA	CCL2	RAB34	THBS1	PRDX1	CD300LF	AXL	PROS1	IGHG2B	BIN2	POLA2	DONSON
	ANO10	ITGB5		CCL5	FCGR4	C1QC	DPPA3	SPIC	ATP6V0D2													GPRC5A	GEM	FN1	TNFSF15	GSN	HGF	CCL16	TIMP1	SH3BP1	PTGS2	IGFBP3	BTG1	RELA	CCL3	RAB39	TREM2	S100A8	GAS6	MERTK	LGALS3	IGHG2C	C3	POLD1	E2F7
	ANO7	ITGAM		CCL7	IL18BP	RGS1	A430108G06RIK	BAMBI-PS1	EGR2													HIST1H2BG	ITGA2	IGFBP3	CXCL2	GUK1	ICAM1	CCL2	VEGFA	TNNC1	REL	IGFBP5	BTG2	RIPK1	CCL4	SPG11	XKR4	S100A9	HMGB1	GAS1	TULP1	IGHM	CD36	POLD2	E2F8
	ANO8	ITGAX		CCL8	DDX60	IL1B		CYSLTR2	PLAU													LRP8	PECAM1	SERPINE1	IL11	NRG1	IGFBP2	CCL20	FGF2	TNNI1	RELB	IL1A	BTG3	TAB1	CCL5	SRPX	XKR5	CD274	ITGAV	PROS1	AXL	IGHV1-7	CD300A	POLD3	FBXO5
	XKR4	ITGB2		CCR7	CD72	CD83		CCL7	LIPN													NEIL3	ITPKA	HSP90AA1	CXCL10	HPS5	IGFBP3	CCL24	MMP3	TNNT1	SDC4	IL1B	CCL2	TNF	CCL6	SYT7	XKR6	THBS1	ITGB3	TUB	TYRO3	IGHV1-18	CDC42	POLD4	FEN1
	XKR8	ADGRB1		CD38	FCGR1	CXCL1		CD40														HIST1H2AE	NGF	HSP90AB1	RGS4	HSPA2	IGFBP4	CCL26	TIMP2	TRAF5	TNFAIP2	JAG1	CCL4	TNFAIP3	CCL7	TMEM175	XKR7	TLR3	JMJD6	TULP1	CD47	IGHV1-19	CLCN3	POLE	GINS1
	XKR9	STAB2		CD4	MS4A4C	TYROBP		TIMD4														LAMB3	ESF1	HSPA8	CLDN1	HTATIP2	IGFBP6	CCL3	EGFR		TNFAIP3	KLF4	CCL5	TNFRSF1A	CCL8		XKR8	TLR4	LRP1	LGALS3	PECAM1	IGHV1-26	CLEC7A	POLE2	GINS3
	C1QA	LGALS3		CD40	HERC6	BCL2A1B		MS4A6D														WDR76		HSPD1	LIF	ID1	IGFBP7	CCL3L1	IL1B		TNFRSF9	MMP9	CCND1	TNFRSF1B	CCL9			TLR5	MARCO	MFGE8	CALR	IGHV1-34	ELMO1	POLE3	GMNN
	C1QB	LRP1		CD68	MSR1	FCER1G		GM4951														CLIC5		PSMA5	HBEGF	IGFBP2	IL15	CCL4	TNFRSF11B		TNIP1	NFKBIA	CCNL1	TRADD	CCL11			TLR6	MEGF10	CD300LB	ELMO1	IGHV1-39	F2RL1	POLE4	INO80
	C1QC	FCGR1		CFP	SLFN5	CTSC		CXCL9														CPA2			NR4A2	IGFBP3	IL1A	CCL5	PLAT		TRAF1	NUAK2	CCRL2	TRAF6	CCL12			TLR1	MERTK	ITGAV	DOCK1	IGHV1-50	FCER1G	PRIM1	LIG1
	C3	FCGR3		CLEC10A	SPIC	TMSB4X		MARCO														WIF1			FER1L6	IGFBP4	IL1B	CCL7	MMP12		ZFP36	PMP22	CD44		CCL17			TLR2	MFGE8	ITGB3	RAC1	IGHV1-52	FCGR1	PRIM2	MCM2
	TMEM30A	FCGR4		COL8A2	BAMBI-PS1	SDC4		GBP2B														HOXB3			BMP2	IGFBP5	IL6ST	CCL8	PLAUR			PTGER4	CD69		CCL19			CD36	NR1H3	ITGB5	ABCA1	IGHV1-53	FCGR2B	RFC1	MCM3
	CALR			CRYBB1	CYSLTR2	LGALS3		CXCL11														ACE2			TMEM156	IGFBP6	IL7	CD55	HGF			PTGS2	CD80		CCL21A			MARCO	PEAR1	ADGRB1	ABCG1	IGHV1-55	FCGR3	RFC2	MCM4
	SLAMF7			CSF1	CCL7	TNF		MX1														EHF			NRG1	IGFBP7	MIF	CD9	CCL11			SULF1	CD83		CCL22			SCARA5	RAB14	TREM2	CD36	IGHV1-61	GATA2	RFC3	MCM5
	TULP1			CXCL10	CD40	H2-DMB1		CCL12														QPCT			IRAK2	IGF1R	MMP12	CSF1	CCL8			THBS1	CDKN1A		CCL25			SCARA3	RAC1	CX3CL1	CD68	IGHV1-62-3	GSN	RFC4	MCM6
	TUB			CXCL11	TIMD4	CYBB																GNAZ			HRAS	IGSF3	MMP13	CSF2	PIGF			TNFRSF9	CEBPB		CCL27A			MSR1	RAC2	ATP8A1	CD163	IGHV1-64	GULP1	RFC5	MCM7
				CXCL9	MS4A6D	VCAM1																HEPH			RAB27B	IRF5	MMP14	CSF2RB	TNFRSF1B			TPST1	CEBPD		CKLF			CD14	RARA	ATP8A2	MSR1	IGHV1-69	IGHA	RNASEH1	NUGGC
				CYP27A1	GM4951	NFKBIZ																ANGPTL2			NT5E	IRF7	MMP3	CST4	CCL25				CFLAR		CLCF1			LRP1	RHOBTB1	ATP10A	MRC1	IGHV1-72	IGHD	RNASEH2A	ORC3
				CYP27B1	CXCL9	KLF6																SACS			INHBA	ISG15	NGF	CTNNB1	IL6ST				CLCF1		CMTM2A			FPR1	RHOBTB2	ATP11A	CD14	IGHV1-74	IGHG1	RNASEH2B	PCNA
				DHX58	MARCO	NFKBIA																TGFB1			PTGES	TSPYL5	PIGF	CTSB	SERPINB2				CSF1		CMTM2B			FPR2	RHOG	ATP11C	TLR2	IGHV1-75	IGHG2B	RNASEH2C	POLA1
				EBI3	GBP2B	LGMN																PLEKHO1			PAQR5	LAMA1	PLAT	CXCL1	IL1A				CXCL1		CMTM3			PTGER1	RHOH	ANO5	ITGAM	IGHV1-76	IGHG2C	RPA1	POLA2
				FES	CXCL11	WFDC17																LAMA3			TNFAIP3	LDB2	PLAU	CXCL10	CXCL12				CXCL10		CMTM5			PTGER2	SCARB1	ANO3	FCGR2B	IGHV1-77	IGHM	RPA2	POLD1
				FRMD4A	MX1	AIF1																TESC			IL7R	MAP1LC3B	PLAUR	CXCL12	MMP13				CXCL2		CMTM7			PTGER3	SPG11	ANO6	C5AR1	IGHV1-78	IGHV1-7	RPA3	POLD2
				FZD2	CCL12	CD14																KRT19			GDF15	MDM2	SERPINB2	CXCL16	IL7				DDX58		CMTM8			PTGER4	TGM2	ANO1		IGHV1-84	IGHV1-18	SSBP1	POLD3
				GGT5	CD300LB	CD52																AKR1B10			TNFAIP6	MAP2K3	SERPINE1	CXCL2	ANG				DENND5A		CRLF2			PTGS2	THBS1	ANO2		IGHV1-85	IGHV1-19		POLD4
				GPC4	CD300LD	PSAP																			SLC39A14	NDN	TIMP1	CXCL3	TNFRSF1A				DNAJB4		CSF1				TIMD4	ANO4		IGHV2-5	IGHV1-26		POLE
				GSTT1	TBXAS1	H2-DMA																			QPCT	OPTN	TIMP2	CXCL8	ICAM1				DRAM1		CTF1				TREM2	ANO10		IGHV3-6	IGHV1-34		POLE2
				HK3	TLR8	LAPTM5																			GFPT2	SPARC	TNFRSF11B	CXCR2	NGF				DUSP1		CX3CL1				TXNDC5	ANO8		IGHV5-4	IGHV1-39		POLE3
				HRH1	LAIR1	ACP5																			SEMA7A	CDKN2B	TNFRSF1A	DKK1	IL15				DUSP2		CXCL1				TYRO3	XKR4		IGHV5-9	IGHV1-50		POLE4
				HTR2B	TMEM202	H2-M2																			RAC2	CDKN2A	TNFRSF1B	EDN1	MIF				DUSP4		CXCL2				TYROBP	XKR8		IGHV5-9-1	IGHV1-52		PRIM1
				IGSF6	TFEC	CCRL2																			ICAM1	CDKN2D	VEGFA	EGF	IGFBP6				DUSP5		CXCL9				XKR4	CALR		IGHV5-17	IGHV1-53		PRIM2
				IL2RA	LPXN	MMP12																			NAMPT	CDKN1A		EGFR	EGF				EDN1		CXCL10				XKR5	C1QA		IGHV6-3	IGHV1-55		RAD51
				KYNU	MCOLN2	HEXB																			G0S2	ING1		EREG					EFNA1		CXCL12				XKR6	C1QB		IGHV6-6	IGHV1-61		RFC1
				LAG3	C3AR1	MS4A7																			CXADR	CDKN1C		ESM1					EGR1		CXCL14				XKR7	C1QC		IGHV8-8	IGHV1-62-3		RFC2
				LAMP3	ATP6V0D2	BASP1																			OSGIN2	RBL2		ETS2					EGR2		CXCL16				XKR8	C3		IGHV9-1	IGHV1-64		RFC3
				MARCO	EGR2	CORO1A																			TM4SF1	SERPINE1		FAS					EGR3		EBI3					ITGAM		IGHV9-3	IGHV1-69		RFC4
				MMP9	PLAU	CXCL16																			SLC20A1	RAB13		FGF1					EHD1		EDN1					ITGAX		IGHV9-4	IGHV1-72		RFC5
				NCF2		IFRD1																			SLC22A4	RGL2		FGF2					EIF1		FASL							IGHV10-1	IGHV1-74		RPA1
				NOD2		LCP1																			ITGA2	RAB31		FGF7					ETS2		FGF2							IGHV14-1	IGHV1-75		RPA2
				NPL		GDF15																			PRDM1	RAB5B		GDF15					F2RL1		FLT3L							IGHV14-2	IGHV1-76		RPA3
				P2RY13		CYBA																			NFKBIA	RABGGTA		GEM					F3		GDF3							IGHV14-3	IGHV1-77		RTEL1
				PLA1A		CCL9																			GK	RAC1		GMFG					FJX1		GDF6							IGHV14-4	IGHV1-78		RTF2
				PLA2G7		CSF1R																			SEMA6D	RHOB		HGF					FOS		GDF9							IGKC	IGHV1-84		SENP2
				PTGIR		IER5																			BIRC3	RRAS		HMGB1					FOSB		GDF10							IGLC1	IGHV1-85		TERF1
				QPCT		MAFB																			NFKBIZ	S100A11		ICAM1					FOSL1		GDF11							IGLC2	IGHV2-5		TERF2
				RASSF4		COTL1																			LPXN	SERPINB2		ICAM3					FOSL2		GDF15							IGLC3	IGHV3-6		TIPIN
				RENBP		LILR4B																			PIM2	SMURF2		IGF1					FUT4		GM2564							JMJD6	IGHV5-4		UPF1
				RSAD2		UNC93B1																			ZC3H12A	SOD1		IGFBP1					G0S2		GPI1							MEGF10	IGHV5-9		WIZ
				SIGLEC1		DUSP1																			DUSP6	SMPD1		IGFBP2					GADD45A		GREM1							MFGE8	IGHV5-9-1		ZMPSTE24
				SLAMF1		GLIPR1																			MARCH3	STAT1		IGFBP3					GADD45B		GREM2							MYO18A	IGHV5-17		ZPR1
				SLAMF8		CD68																			CYP2S1	TES		IGFBP4					GCH1		GRN							PEAR1	IGHV6-3
				SLC12A8		TNFAIP3																			PLA2G4A	TFAP2A		IGFBP5					GEM		HMGB1							PLA2G5	IGHV6-6
				SLC15A3		MS4A6C																			PLAUR	THBS1		IGFBP6					GFPT2		IL1A							SCARB1	IGHV8-8
				SLC2A6		DUSP2																			CORO2B	TNFAIP2		IGFBP7					GPR183		IL1B							SIRPA	IGHV9-1
				SOCS1		LILRB4A																			FGF2	TNFAIP3		IL10					HBEGF		IL1RN							TRBC1	IGHV9-3
				TLR7		IFI27L2A																			SERPINE1	VIM		IL13					HES1		IL2							TRBC2	IGHV9-4
				TLR8		BCL2A1D																			PLAU	CRYAB		IL15					ICAM1		IL4							TREM2	IGHV10-1
				TNFAIP6		FYB																			SPRY2			IL18					ID2		IL7							TUB	IGHV14-1
				TNFSF14		LST1																			NDP			IL1A					IER2		IL11							TULP1	IGHV14-2
				TNIP3		PIK3R1																			IER3			IL1B					IER3		IL15								IGHV14-3
				TREM2		H3F3B																			ZC3H12C			IL2					IER5		IL16								IGHV14-4
				TRPM4		SRGN																			MCTP1			IL32					IFIH1		IL17D								IGKC
				VNN1		RGS10																			MFSD2A			IL6					IFIT2		IL18								IGLC1
				WNT5B		MPEG1																			IRAK3			IL6ST					IFNGR2		IL27								IGLC2
						RASGEF1B																			LRP8			IL7					IL15RA		IL33								IGLC3
						MMP13																			TRIB1			INHA					IL18		IL34								ITGA2
						ZFP36																			EHF			IQGAP2					IL1A		INHA								ITGAM
						TRF																			GEM			ITGA2					IL1B		INHBA								ITGB2
						FCGR3																			NPC1			ITPKA					IL6ST		INHBB								LBP
						SLC15A3																			GAL			JUN					IL7R		KITL								MEGF10
						FXYD5																			DUSP1			KITLG					INHBA		LEFTY1								MFGE8
						ALOX5AP																			SMOX			LCP1					IRF1		LEFTY2								MSR1
						TGFBI																			VEGFA			MIF					IRS2		LIF								MYH9
						PLD4																			INA			MMP1					JAG1		LTB								NCKAP1L
						CSF2RA																			ODC1			MMP10					JUN		MIF								PLCG2
						CTSZ																			HK2			MMP12					JUNB		NAMPT								PPARG
						CDKN1A																			PNP			MMP13					KDM6B		NDP								RAB31
						C5AR1																			SERPINB8			MMP14					KLF10		OSM								RAC1
						PLEK																			ANGPTL4			MMP2					KLF2		PF4								RAC2
						NLRP3																			CKS2			MMP3					KLF4		PGLYRP1								RHOBTB1
						CYP4F18																			SLC7A2			MMP9					KLF6		SCG2								RHOBTB2
						TNFSF9																			INSIG1			NAP1L4					KLF9		SECTM1A								RHOG
						PIM1																			C3			NRG1					KYNU		SPP1								RHOH
						PLA2G7																			CD55			PAPPA					LAMB3		TGFB1								SH3BP1
						PPP1R15A																			AMPD3			PECAM1					LDLR		TGFB2								SIGLECE
						CCL2																			SLC39A8			PGF					LIF		TGFB3								SIRPA
						RAB20																			ENC1			PIGF					LITAF		THPO								STAP1
						LY86																			ATP1B1			PLAT					MAFF		TIMP1								THBS1
						CCL12																			NCEH1			PLAU					MAP2K3		TNF								TRBC1
																									CCL7			PLAUR					MAP3K8		TNFSF8								TRBC2
																									E2F7			PTBP1					MARCKS		TNFSF9								TREM2
																									SLC43A3			PTGER2					MCL1		TNFSF10								TREML4
																									FJX1			PTGES					MXD1		TNFSF12								XKR4
																									DUSP5			RPS6KA5					MYC		TNFSF13								XKR5
																									TSPAN13			SCAMP4					NAMPT		TNFSF13B								XKR6
																									SPRY4			SELPLG					NFAT5		TNFSF14								XKR7
																									CD82			SEMA3F					NFE2L2		TNFSF15								XKR8
																									SAT1			SERPINB4					NFIL3		TSLP
																									CLGN			SERPINE1					NFKB1		VEGFA
																									VSNL1			SERPINE2					NFKB2		WNT2
																									NRIP3			SPP1					NFKBIA		WNT5A
																									ATP2B1			SPX					NFKBIE		XCL1
																									GLA			TIMP2					NINJ1
																									PTPRN			TNF					NR4A1
																									KCNJ15			TNFRSF10C					NR4A2
																									PDK4			TNFRSF11B					NR4A3
																									TMX4			TNFRSF1A					OLR1
																									PLK3			TNFRSF1B					PANX1
																									MICAL2			TUBGCP2					PDE4B
																									TIPARP			VEGFA					PDLIM5
																									RNF144B			VEGFC					PER1
																									PMAIP1			VGF					PFKFB3
																									RIPK2			WNT16					PHLDA1
																									ACSL4			WNT2				PLAU
																									OGFRL1							PLAUR
																									TMEM171							PLEK
																									DOCK5							PLK2
																									NEFM							PLPP3
																									ENTPD7							PMEPA1
																									FOS							PNRC1
																									SLC25A37							PPP1R15A
																									IL18R1							PTGER4
																									GNG11							PTGS2
																									NR4A1							PTPRE
																									ENO2							RCAN1
																									LRP12							REL
																									GLIS3							RELA
																									HIVEP2							RELB
																									PTGFR							RHOB
																									NFKB2							RIPK2
																									ITGA6							RNF19B
																									TMEM38B							SAT1
																									CHST11							SDC4
																									NINJ1							SERPINB2
																									CCL2							SERPINB8
																									ELOVL4							SERPINE1
																									FLRT3							SGK1
																									TMEM132A							SIK1
																									HMGA2							SLC16A6
																									PGM2L1							SLC2A3
																									SLC2A6							SLC2A6
																									RNF128							SMAD3
																									ARSG							SNN
																									TMEFF2							SOCS3
																																SOD2
																																SPHK1
																																SPSB1
																																SQSTM1
																																STAT5A
																																TANK
																																TAP1
																																TGIF1
																																TIPARP
																																TLR2
																																TNC
																																TNF
																																TNFAIP2
																																TNFAIP3
																																TNFAIP6
																																TNFAIP8
																																TNFRSF9
																																TNFSF9
																																TNIP1
																																TNIP2
																																TRAF1
																																TRIB1
																																TRIP10
																																TSC22D1
																																TUBB2A
																																VEGFA
																																YRDC
																																ZBTB10
																																ZC3H12A
																																ZFP36
